# In vivo mapping of protein-protein interactions of schizophrenia risk factors generates an interconnected disease network

**DOI:** 10.1101/2023.12.12.571320

**Authors:** Daniel B. McClatchy, Susan B. Powell, John R. Yates

## Abstract

Genetic analyses of Schizophrenia (SCZ) patients have identified thousands of risk factors. In silico protein-protein interaction (PPI) network analysis has provided strong evidence that disrupted PPI networks underlie SCZ pathogenesis. In this study, we performed *in vivo* PPI analysis of several SCZ risk factors in the rodent brain. Using endogenous antibody immunoprecipitations coupled to mass spectrometry (MS) analysis, we constructed a SCZ network comprising 1612 unique PPI with a 5% FDR. Over 90% of the PPI were novel, reflecting the lack of previous PPI MS studies in brain tissue. Our SCZ PPI network was enriched with known SCZ risk factors, which supports the hypothesis that an accumulation of disturbances in selected PPI networks underlies SCZ. We used Stable Isotope Labeling in Mammals (SILAM) to quantitate phencyclidine (PCP) perturbations in the SCZ network and found that PCP weakened most PPI but also led to some enhanced or new PPI. These findings demonstrate that quantitating PPI in perturbed biological states can reveal alterations to network biology.
