## Supplementary material for "In vivo mapping of protein-protein interactions of schizophrenia risk factors generates an interconnected disease network": SuppTable2

### Sheet: Sheet1
				Baits
Prey	Grin2b	Grm5	Gsk3b	Map2k1	PPP	Stx1a	SynGap	Syt1	Total
Aak1						1	1		2
Aars				1	1	1			3
Abat				1	1				2
Abcb7						1			1
Abhd12						1			1
Abi1				1		1			2
Acaca					1				1
Acadl			1						1
Aco1					1				1
Acot7				1		1			2
Acox3					1				1
Acp1				1		1			2
Acsbg1				1		1		1	3
Acsf2						1		1	2
Acsl3						1			1
Acsl5						1			1
Acsl6				1		1			2
Acta2							1		1
Actb				1					1
Actc1				1					1
Actg1				1					1
Actg2							1		1
Actl6b				1					1
Actn1	1	1			1				3
Actn4	1				1				2
Actr1a						1			1
Actr2				1					1
Actr3				1					1
Add1	1						1		2
Add2	1			1			1		3
Agap2				1				1	2
Ago2				1					1
Ahcy	1								1
Aimp2				1					1
Ak4				1	1				2
Akap5					1	1			2
Akr7a2					1				1
Alcam				1	1			1	3
Aldh1b1				1		1	1		3
Aldh3a2						1			1
Aldh5a1							1		1
Aldh6a1						1			1
Aldh9a1				1					1
Ampd2	1			1		1			3
Ampd3				1		1			2
Amph						1	1		2
Anks1b				1			1		2
Anxa3						1			1
Anxa6					1				1
Ap1b1				1					1
Ap2a2							1		1
Ap2b1							1		1
Ap2m1				1			1		2
Ap2s1				1				1	2
Ap3m1								1	1
Ap3m2						1		1	2
Apba1	1								1
Apba2						1			1
Apbb1				1		1			2
Apc				1			1		2
Apoe						1			1
Aprt						1			1
Araf				1					1
Arcn1						1			1
Arf4				1					1
Arf5				1			1		2
Arfgap1						1			1
Arhgap44				1			1		2
Arhgdia					1				1
Arhgef2	1		1	1		1	1	1	6
Arhgef7						1			1
Arl2bp		1							1
Arl8b				1	1	1			3
Arpc2					1				1
Arpc5l				1		1			2
Asap1					1				1
Asns					1				1
Aspa				1					1
Asphd2				1		1			2
Atad3						1		1	2
Atl1				1		1			2
Atp1a1							1		1
Atp1a2							1		1
Atp1a3							1		1
Atp1a4						1		1	2
Atp1b2						1			1
Atp1b3						1			1
Atp2a2				1		1	1		3
Atp2b1							1		1
Atp2b3							1		1
Atp2b4				1					1
Atp5c1							1		1
Atp5f1							1		1
Atp5h				1		1			2
Atp5j2				1					1
Atp5l						1		1	2
Atp5o							1		1
Atp6v1b2						1			1
Atp6v1c1						1			1
Baiap2							1		1
Bbs2		1							1
Bdh1						1			1
Bdnf						1			1
Bet1						1			1
Bin1				1					1
Bre					1				1
Brsk1			1	1		1			3
Bsn				1		1	1	1	4
Bspry			1						1
C1qbp				1	1		1		3
C1qc					1		1		2
Ca2					1				1
Cacna1a				1					1
Cacna1e						1			1
Cacna2d1						1			1
Cacnb1						1			1
Cacnb2						1			1
Cacnb3						1			1
Cacng8						1	1		2
Cadm2						1			1
Cadm3				1					1
Cadps				1		1			2
Calm1						1			1
Calr					1				1
Camk2a							1		1
Camk2b							1		1
Camk2d				1		1	1		3
Camk2g			1	1			1		3
Camk4				1		1			2
Camkv				1	1	1			3
Camsap1	1								1
Cap1				1					1
Cap2				1					1
Capn2						1			1
Caprin1				1		1	1		3
Capza1				1	1				2
Capza2				1					1
Capzb				1		1	1		3
Cask	1								1
Caskin1				1	1	1			3
Cat					1				1
Cbr1						1			1
Cbs	1				1				2
Cct2						1			1
Cct3						1			1
Cct4				1		1			2
Cct5				1			1		2
Cdc37			1	1	1	1			4
Cdc42				1	1	1			3
Cdc42bpb						1			1
Cdc5l								1	1
Cdh2	1					1			2
Cdk5		1		1		1			3
Cdk9							1		1
Cdkn2aip				1					1
Cfl1							1		1
Chtf8				1					1
Cisd1				1		1			2
Ckmt1				1	1	1	1		4
Clasp2				1		1		1	3
Cldn11							1		1
Clip2						1	1		2
Clip4		1							1
Cltc							1		1
Clu						1			1
Cndp2				1					1
Cnksr2				1			1		2
Cnp							1		1
Cnrip1						1			1
Copb2				1					1
Cops2						1			1
Cops3						1			1
Cops4				1		1			2
Cops8								1	1
Coro1a				1		1			2
Cox6c2						1		1	2
Cox7a2								1	1
Cplx1				1		1			2
Cplx2						1			1
Cpne9				1		1			2
Cpsf7					1		1		2
Cr1l						1			1
Crip2				1	1	1			3
Crmp1							1		1
Crym				1					1
Cs					1				1
Csde1				1		1			2
Csnk2a1					1				1
Csnk2b						1		1	2
Cspg5				1					1
Csrp1				1		1			2
Cstf1				1					1
Ctbp1				1		1			2
Ctnnb1						1	1		2
Cttnbp2	1			1					2
Cul3						1			1
Cyb5b		1				1			2
Cyb5r1						1			1
Cyld						1			1
Cyth2						1			1
Dagla		1				1			2
Dars				1					1
Dbnl							1		1
Dclk1				1		1			2
Dclk2			1	1		1			3
Dctn1	1			1					2
Dctn4				1		1			2
Ddb1								1	1
Ddx1				1	1	1			3
Ddx21								1	1
Ddx39a						1			1
Ddx39b						1			1
Dgkb				1		1			2
Dgkg			1	1		1			3
Dgkz				1		1	1	1	4
Dhx30				1				1	2
Dlat							1		1
Dld							1		1
Dlg1	1					1			2
Dlg2				1					1
Dlg3	1			1					2
Dlg4	1		1			1			3
Dnaja1				1		1			2
Dnaja2				1					1
Dnajb11				1				1	2
Dnm1				1	1	1	1		4
Dnm1l	1	1	1		1	1			5
Dnm2					1				1
Dnm3					1				1
Dpp6			1	1				1	3
Dpysl2							1		1
Dpysl3						1			1
Dpysl5				1		1			2
Dstn				1					1
Dtnb						1			1
Dync1h1							1		1
Dync1i2					1				1
Dync1li2				1					1
Dynll1				1			1	1	3
Dynll2				1	1		1		3
Dynlrb1				1					1
Eef1a1							1		1
Eef1a2				1					1
Eef1g				1					1
Ehd1				1	1	1			3
Ehd3				1	1	1		1	4
Eif1a								1	1
Eif2ak2				1					1
Eif2b2						1			1
Eif2b4						1			1
Eif2b5						1			1
Eif2s1				1				1	2
Eif3a					1	1		1	3
Eif3b				1				1	2
Eif3c				1					1
Eif3e						1			1
Eif3g								1	1
Eif3i								1	1
Eif5					1				1
Eif5a					1				1
Elavl2				1		1			2
Elavl4	1			1					2
Elp2				1					1
Emc2						1			1
Emc8						1			1
Eml1	1								1
Entpd2					1	1			2
Epb41l1				1		1			2
Epb41l5								1	1
Epha7						1			1
Epn1					1				1
Ermp1						1			1
Esd								1	1
Etfa						1			1
Exoc4				1		1			2
Ezr					1				1
Faah						1			1
Fam129b		1							1
Fam213a					1	1			2
Fam98a				1		1			2
Farp1				1		1			2
Farsa				1		1			2
Fasn				1		1			2
Fau				1		1			2
Fbxl16				1					1
Fcho2				1					1
Fdx1	1								1
Fip1l1				1			1		2
Fkbp8						1			1
Flot1						1			1
Fmr1				1			1	1	3
Fn1					1				1
Fnbp1			1						1
Frrs1l				1					1
Fscn1					1				1
Fxr1				1		1		1	3
Fxyd7						1			1
Gabbr1				1		1			2
Gabbr2						1		1	2
Gabra1				1		1		1	3
Gabra5			1						1
Gabrb1						1			1
Gabrg2						1			1
Gad1					1	1			2
Gad2				1		1			2
Gapdh				1		1	1	1	4
Gars				1		1			2
Gdi1					1				1
Gdpd1						1			1
Gfap							1		1
Ggt7								1	1
Git1				1		1			2
Gja1						1			1
Glrx3				1					1
Glul				1			1		2
Gmfb						1			1
Gmps				1		1			2
Gna11				1		1			2
Gna13						1			1
Gnai3						1			1
Gnao1		1					1		2
Gnaz				1	1	1	1		4
Gnb2l1						1			1
Gnb5				1	1	1	1		4
Gng7						1			1
Gosr2						1			1
Gpc1						1		1	2
Gpd1						1			1
Gpd2						1			1
Gphn				1		1			2
Gpi					1				1
Gpm6a				1					1
Gpr158				1		1	1	1	4
Gps1								1	1
Gpx4				1					1
Grb2			1	1	1	1			4
Gria1						1		1	2
Gria2						1		1	2
Gria3						1			1
Grin1	1								1
Grin2a	1								1
Gripap1							1		1
Grm1		1							1
Grm2						1			1
Grm3		1		1		1			3
Grm5				1		1			2
Gsk3a			1		1	1			3
Gsk3b				1	1	1			3
Gskip			1						1
Gsn					1				1
Gstm1					1				1
Gstm3					1				1
Gstp1					1				1
Gtpbp1				1				1	2
H1f0							1		1
H2afz	1								1
Hadha						1			1
Hadhb						1			1
Hagh				1					1
Hba1							1		1
Hbb							1		1
Hdac1				1					1
Hdgfrp2								1	1
Hdlbp						1		1	2
Hgs				1					1
Hint3						1			1
Hist1h1e							1		1
Hk1							1		1
Hnrnpa1				1			1		2
Hnrnpa2b1							1		1
Hnrnpa3				1		1	1		3
Hnrnpd				1			1		2
Hnrnpdl				1		1			2
Hnrnpf							1		1
Hnrnph1				1			1		2
Hnrnph2				1		1	1		3
Hnrnpk							1		1
Hnrnpm	1			1		1	1		4
Homer1		1				1			2
Homer3		1							1
Hp1bp3				1		1			2
Hpca						1			1
Hpcal4					1	1			2
Hprt1					1				1
Hras				1		1			2
Hsd17b10				1		1			2
Hsp90aa1							1		1
Hsp90ab1							1		1
Hspa1l				1					1
Hspa2				1					1
Hspa4				1					1
Hspa5							1		1
Hspa9							1		1
Hspd1							1		1
Hspe1					1				1
Hsph1				1		1			2
Htt								1	1
Huwe1						1			1
Hyou1					1				1
Idh2				1		1			2
Idh3a							1		1
Idh3B				1			1		2
Idh3g		1		1	1	1			4
Ikbkap	1			1		1			3
Ikbkb	1								1
Ilf2				1		1			2
Ilf3				1		1			2
Impact				1	1	1			3
Ina							1		1
Inpp4a				1	1	1			3
Itpka				1	1				2
Itpr1				1		1			2
Itsn1				1					1
Ivd						1			1
Jakmip1		1							1
Kalrn						1			1
Kcna1						1			1
Kcna2						1			1
Kcna3						1			1
Kcna4	1					1			2
Kcna6	1					1			2
Kcnab2	1			1		1	1		4
Kcnd2								1	1
Kcnma1						1			1
Kcnt2						1			1
Khdrbs1						1			1
Khdrbs3						1			1
Kif1b				1					1
Kif2a	1			1		1	1		4
Kif5a					1				1
Kif5b	1			1			1		3
Kif5c					1				1
Klc1				1					1
Kpnb1					1				1
Kras					1				1
Krt13								1	1
Krt15							1		1
Krt17							1		1
Krt4								1	1
L1cam						1			1
Lancl1						1			1
Lap3				1	1				2
Letm1						1			1
Lgi1			1	1		1			3
Lin7a	1							1	2
Lin7b	1								1
Lin7c	1								1
Lonp1				1		1			2
Lphn1				1		1			2
Lppr2						1			1
Lppr4						1			1
Lrpap1								1	1
Lrpprc						1			1
Lrrc59						1			1
Lxn								1	1
Lypla2					1	1			2
Macf1				1					1
Madd				1		1	1	1	4
Man2c1				1					1
Maoa						1			1
Maob				1					1
Map1a							1		1
Map1b							1		1
Map1lc3a								1	1
Map2							1		1
Map2k1							1		1
Map2k2			1	1					2
Map3k7				1					1
Map4				1		1	1		3
Map4k3						1			1
Map6						1	1		2
Mapk1				1		1			2
Mapk10						1			1
Mapk3				1	1	1		1	4
Mapk8ip1						1			1
Mapre1						1			1
Mapre2				1		1			2
Mapre3						1			1
Mapt				1					1
Mark2				1		1		1	3
Mat2a						1			1
Matk						1			1
Matr3				1			1		2
Mecp2				1		1			2
Mesdc2					1				1
Mff						1			1
Mfn2						1			1
Mgea5	1								1
Mgll						1			1
Micu1						1			1
Mink1	1			1		1	1		4
Mmgt1						1			1
Mob4	1					1			2
Mrpl40				1					1
Msn					1				1
Mtco2						1			1
Mtdh				1		1		1	3
Mthfd1				1		1		1	3
Mvp						1			1
Mybbp1a								1	1
Myl12b		1		1					2
Myl6		1							1
Nap1l1				1	1				2
Nap1l4				1					1
Napa				1		1			2
Napb							1		1
Ncald						1		1	2
Nceh1					1	1		1	3
Nckap1				1		1			2
Ncl						1	1		2
Ncln						1			1
Ncoa2				1					1
Ndc1						1			1
Ndrg2				1	1	1			3
Ndrg3						1			1
Ndufa10					1	1			2
Ndufa11						1			1
Ndufa5				1	1	1			3
Ndufa9					1				1
Ndufs2						1			1
Ndufs4				1					1
Ndufs6						1			1
Nedd4		1		1		1			3
Nefl				1					1
Neo1						1			1
Nf1						1			1
Nfasc								1	1
Nfs1			1						1
Ngef				1				1	2
Nlgn3	1			1		1			3
Nme1		1			1				2
Nolc1								1	1
Nono				1		1	1		3
Nptxr						1			1
Nrcam					1				1
Nrgn							1		1
Nrp1			1			1		1	3
Nrxn1								1	1
Nrxn3								1	1
Nsf				1			1		2
Ntrk2						1			1
Nudt21					1				1
null						1			1
Numbl						1			1
Ogt			1	1		1			3
Ola1					1	1			2
Opa1	1					1			2
Oxct1					1				1
Oxr1				1	1	1			3
Pabpc1				1		1	1		3
Pacs1	1					1	1		3
Pacsin2						1			1
Pafah1b1						1			1
Pafah1b2					1	1			2
Paics	1								1
Palm					1				1
Park7					1				1
Pbxip1						1			1
Pc				1		1			2
Pcca						1			1
Pccb						1			1
Pclo				1			1		2
Pcmt1					1				1
Pcyox1					1	1			2
Pcyt1a			1						1
Pcyt1b			1						1
Pde2a			1	1		1	1	1	5
Pde4d						1			1
Pde4dip	1								1
Pdha1							1		1
Pdhb							1		1
Pdia3					1	1			2
Pdia6						1			1
Pdk1					1	1			2
Pdk2						1			1
Pex14				1					1
Pex5				1					1
Pex6						1			1
Pfkfb2							1		1
Pfkl				1		1			2
Pfkm				1					1
Pfkp				1					1
Pfn2				1					1
Pgam1					1				1
Pgrmc1				1					1
Phactr1			1		1				2
Phactr3					1				1
Phgdh							1		1
Phyhip				1		1	1		3
Phyhipl				1		1			2
Pi4ka				1					1
Picalm					1				1
Pip4k2a				1		1		1	3
Pip4k2b						1		1	2
Pip5k1a				1					1
Pip5k1c	1			1		1	1	1	5
Pitpna					1				1
Pitpnm1				1		1		1	3
Pkm	1								1
Plaa						1			1
Plcb1						1			1
Plcg1				1					1
Plekho1						1			1
Pmch						1			1
Pnp					1				1
Pon1					1				1
Por						1			1
Ppfia3				1		1			2
Ppil3			1						1
Ppm1e					1	1			2
Ppme1						1			1
Ppp1cb					1	1			2
Ppp1cc			1		1				2
Ppp1r11					1				1
Ppp1r12a					1				1
Ppp1r1b				1	1				2
Ppp1r2			1		1				2
Ppp1r7					1				1
Ppp1r9a					1				1
Ppp1r9b					1				1
Ppp2ca				1					1
Ppp2r1b	1			1	1	1			4
Ppp2r2a						1			1
Ppp2r2c								1	1
Ppp2r2d						1			1
Ppp3ca							1		1
Ppp3cb				1		1	1		3
Ppp3r1	1			1		1			3
Ppp5c				1	1				2
Ppt1					1				1
Prdx2							1		1
Prdx3				1		1			2
Prdx5						1			1
Prkaca	1					1			2
Prkacb	1					1			2
Prkar1a						1			1
Prkar1b						1			1
Prkar2a				1	1	1			3
Prkar2b	1			1		1			3
Prkca				1	1	1			3
Prkcb				1		1		1	3
Prkce				1		1			2
Prkcg				1		1	1		3
Prkra				1					1
Prmt1						1		1	2
Prpf19	1			1					2
Prps1				1					1
Prpsap2				1	1				2
Prrc2a				1			1		2
Prrt1							1		1
Prrt2						1			1
Prune2								1	1
Psd				1		1		1	3
Psma2					1				1
Psmc1						1			1
Psmc2				1		1			2
Psmc3				1	1	1			3
Psmc4				1		1			2
Psmc5				1		1	1		3
Psmd1					1	1			2
Psmd2				1		1			2
Psmd9				1					1
Pspc1				1		1			2
Ptdss1						1			1
Ptges3						1			1
Ptk2b				1		1			2
Ptpn23				1					1
Ptpn5								1	1
Ptprs				1		1		1	3
Ptprz1					1				1
Pttg1ip						1			1
Pura						1	1		2
Purb				1		1	1		3
Pygm				1		1			2
Qki				1	1				2
Rab10				1	1				2
Rab14				1					1
Rab18				1		1			2
Rab1A							1		1
Rab1b					1	1			2
Rab21						1			1
Rab2a							1		1
Rab35								1	1
Rab3a							1		1
Rab3b					1				1
Rab3c				1	1				2
Rab6a				1		1			2
Rab8a				1	1				2
Rab8b				1	1				2
Rabep2				1					1
Rac1						1			1
Rad23b				1				1	2
Raf1				1					1
Ran				1					1
Rap1a	1								1
Rap1b				1					1
Rap2b				1		1			2
Rapgef2				1		1			2
Rasgrf1				1		1			2
Rasgrf2				1		1			2
Rasl2-9				1					1
Rbfox2				1					1
Rbmx				1					1
Rbmxrtl				1					1
Rgs7				1		1	1		3
Rheb						1		1	2
Rhoa					1				1
Rhob						1			1
Rhot2						1			1
Rilpl1						1			1
Rlc-a		1		1					2
Rnh1				1		1			2
Rock2				1					1
Rogdi				1		1			2
Rph3a				1		1			2
Rpl10				1		1	1		3
Rpl10a				1		1	1		3
Rpl11						1	1		2
Rpl12				1		1	1		3
Rpl13				1		1	1		3
Rpl13a						1	1	1	3
Rpl14						1	1		2
Rpl15				1		1			2
Rpl17				1		1	1	1	4
Rpl18						1	1		2
Rpl18a						1			1
Rpl19				1		1	1		3
Rpl21				1			1		2
Rpl22						1			1
Rpl23				1		1			2
Rpl23a				1		1	1		3
Rpl24				1		1	1		3
Rpl26				1		1			2
Rpl27				1		1			2
Rpl27a				1		1			2
Rpl28				1		1	1		3
Rpl29						1			1
Rpl3				1		1	1		3
Rpl30				1		1			2
Rpl31				1		1	1		3
Rpl32						1		1	2
Rpl34				1		1	1		3
Rpl35				1		1			2
Rpl35a				1					1
Rpl36						1			1
Rpl37a-ps1				1					1
Rpl38					1	1			2
Rpl4				1		1	1		3
Rpl5				1		1			2
Rpl6						1	1		2
Rpl7				1		1	1		3
Rpl7a				1		1	1		3
Rpl8						1	1		2
Rpl9						1			1
Rplp0						1	1		2
Rplp1							1	1	2
Rplp2				1		1	1		3
Rpn1				1		1			2
Rpn2				1		1			2
Rps10					1	1			2
Rps11						1	1		2
Rps12						1		1	2
Rps13				1		1	1		3
Rps14				1		1	1	1	4
Rps15				1		1	1	1	4
Rps15a			1	1		1			3
Rps16				1		1			2
Rps17				1		1			2
Rps18						1			1
Rps19						1	1		2
Rps2						1	1		2
Rps20				1		1			2
Rps21						1			1
Rps23						1	1		2
Rps24	1				1	1		1	4
Rps25						1			1
Rps26						1			1
Rps27				1		1			2
Rps27a							1		1
Rps27l						1			1
Rps28				1		1			2
Rps29				1		1			2
Rps3				1		1	1		3
Rps3a				1		1	1		3
Rps4x				1		1	1		3
Rps5				1		1			2
Rps6				1		1	1		3
Rps7					1	1			2
Rps8				1		1	1		3
Rps9				1		1	1		3
Rpsa						1			1
Rqcd1						1			1
Rras						1		1	2
Rtcb				1		1		1	3
Rtn1				1					1
Rtn3				1		1	1		3
Rtn4	1					1			2
Ruvbl1				1	1	1			3
Ryr2				1		1	1		3
S100b					1				1
Sacm1l						1			1
Sars				1		1			2
Scamp1						1			1
Scamp5						1		1	2
Sccpdh						1			1
Scn2a				1		1			2
Scn2b		1							1
Scrn1						1			1
Scyl1				1					1
Sdc4								1	1
Sdcbp								1	1
Sdf4						1			1
Sec13							1		1
Sec22b						1			1
Sec31a				1			1		2
Serbp1				1		1	1		3
Serinc1								1	1
Sfxn1							1		1
Sfxn5						1			1
Sgip1				1		1			2
Sh3gl1						1	1		2
Sh3gl2				1			1		2
Sh3gl3					1				1
Sh3glb2						1			1
Sirt5						1			1
Slc12a5				1		1			2
Slc17a7				1		1	1		3
Slc1a2							1		1
Slc1a3							1		1
Slc24a2				1		1			2
Slc25a1				1					1
Slc25a11						1			1
Slc25a3	1			1			1		3
Slc25a4							1		1
Slc25a5							1		1
Slc27a1				1		1			2
Slc2a1						1			1
Slc2a3				1					1
Slc30a3						1		1	2
Slc4a1	1								1
Slc4a10								1	1
Slc4a4				1		1			2
Slc4a7								1	1
Slc4a8								1	1
Slc6a11							1	1	2
Slc6a17				1					1
Slc7a5						1			1
Slc8a1						1			1
Slc8a2				1					1
Slit3								1	1
Slk						1			1
Smarca4				1					1
Smarce1				1					1
Smpd2						1			1
Smpd3						1		1	2
Snap23						1			1
Snap25						1	1		2
Snap29						1			1
Snap47						1			1
Snd1				1		1			2
Snph				1		1			2
Snx27						1			1
Sphkap						1			1
Sqstm1							1		1
Src						1			1
Srcin1				1		1	1		3
Srr				1		1			2
Srsf2				1		1			2
Ssb	1			1	1	1	1		5
Ssbp1				1					1
Ssbp3					1	1			2
Stam2				1					1
Stau2				1			1		2
Stim1				1					1
Stoml2					1				1
Strap				1		1			2
Strbp						1			1
Strn	1			1					2
Strn3	1			1					2
Stx12				1		1		1	3
Stx1a		1							1
Stx1b		1				1	1		3
Stx2		1							1
Stx3		1							1
Stx4						1			1
Stx5						1			1
Stx6		1				1		1	3
Stx7						1			1
Stx8						1			1
Stxbp1	1	1							2
Stxbp5						1		1	2
Suclg1				1					1
Sult4a1						1			1
Sv2a							1		1
Sv2b				1					1
Syn1							1		1
Syn2				1			1		2
Syn3							1		1
Syncrip				1		1			2
Syngap1				1				1	2
Syngr1							1		1
Synj1						1	1		2
Synpo		1		1					2
Synrg		1							1
Syp							1		1
Syt1							1		1
Syt12								1	1
Syt2						1		1	2
Syt3						1			1
Syt5						1			1
Tagln3					1				1
Tars						1			1
Tceb1				1					1
Tecr						1			1
Tfam						1		1	2
Thg1l						1			1
Timm44						1			1
Tmem11						1			1
Tmem30a								1	1
Tmem33				1		1			2
Tmod2			1						1
Tmpo						1			1
Tollip					1				1
Tomm20							1		1
Tomm34					1				1
Top1				1		1			2
Tpi1							1		1
Tpm1	1								1
Tpm3	1						1		2
Tpp1								1	1
Tpr							1		1
Tprg1l						1			1
Tprn					1				1
Tpt1						1			1
Tra2b				1					1
Trap1						1			1
Trim2				1	1	1			3
Trim28				1		1		1	3
Trim3				1		1		1	3
Trim9						1			1
Tsg101						1			1
Ttr	1								1
Ttyh1						1			1
Tuba1a						1			1
Tuba1b						1			1
Tuba1c						1			1
Tuba4a						1			1
Tuba8						1			1
Tubg1						1			1
Tufm				1					1
Twf1				1					1
Txnl1						1		1	2
Ube2n					1				1
Ubr4								1	1
Ubxn2b					1				1
Ufsp2						1			1
Uggt1			1	1		1			3
Unc13a				1					1
Uqcrc1							1		1
Uqcrc2							1		1
Uqcrfs1						1			1
Uqcrh						1			1
Uqcrq				1					1
Usmg5						1			1
Usp10				1					1
Usp7				1		1			2
Vamp1						1			1
Vamp2						1	1		2
Vamp3		1		1		1			3
Vamp7						1			1
Vapa				1		1			2
Vapb						1			1
Vat1								1	1
Vcp							1		1
Vgf	1								1
Vldlr								1	1
Vps45						1			1
Vps4a						1			1
Vps52				1					1
Vti1a						1			1
Vti1b						1			1
Wars				1	1	1			3
Wasf1				1		1			2
Wdr7				1		1	1		3
Wnk1							1		1
Xpnpep1					1				1
Xpo1						1			1
Yars								1	1
Ybx1				1		1	1		3
Ybx3				1					1
Ykt6						1			1
Ywhae				1			1		2
Ywhag							1		1
Ywhah							1		1
Ywhaq						1	1		2
Ywhaz							1		1
Zbtb18						1			1
Zfr				1		1			2
Zwint				1		1			2
Mtarc2						1			1
Sept2						1			1
Sept3				1		1	1		3
Sept5				1		1	1		3
Sept7						1	1		2
Sept8	1			1		1	1		4
Sept9				1		1			2
Sept11						1	1		2
Sept15						1			1
Total	65	31	31	423	154	565	221	122	1612
