## Supplementary material for "In vivo mapping of protein-protein interactions of schizophrenia risk factors generates an interconnected disease network": SuppTable3

### Sheet: sheet1
GO term ID	user interface reference code	GO domain	GO term name	GO term name - hierarchical structure	GO parent term ID	GSEA p-value	GSEA 'gene cluster' FDR corrected p-value	Interactors - hgnc_id	Interactors - genes
GO:0045202		CC	synapse	synapse		1.27925e-174	4.73323e-173	HGNC:3757;HGNC:7007;HGNC:18370;HGNC:18263;HGNC:14244;HGNC:9317;HGNC:3403;HGNC:9388;HGNC:9390;HGNC:9391;HGNC:3313;HGNC:12666;HGNC:8554;HGNC:12420;HGNC:3300;HGNC:3280;HGNC:3265;HGNC:10377;HGNC:6502;HGNC:10421;HGNC:10331;HGNC:10307;HGNC:10360;HGNC:10362;HGNC:10388;HGNC:10440;HGNC:10332;HGNC:10386;HGNC:10401;HGNC:10420;HGNC:10311;HGNC:10371;HGNC:10310;HGNC:10312;HGNC:10301;HGNC:10424;HGNC:10325;HGNC:…	FLOT1;RAB8A;RAB1B;RAB21;RAB18;PPP3R1;STX2;PRKAR1A;PRKAR1B;PRKAR2A;ELAVL2;VCP;PABPC1;TUFM;EIF5A;EIF3B;EIF2S1;RPLP2;RPSA;RPS3A;RPL29;RPL17;RPL5;RPL6;RPS15;RPS7;RPL3;RPS13;RPS18;RPS3;RPL18A;RPLP0;RPL18;RPL19;RPL11;RPS4X;RPL24;RPL8;RPS2;RPS25;RPL7;RPL7A;RPL36;RPL10;RPL10A;RPL31;RPL9;RPS17;RPS20;RPS9;MAP1LC3A;TTYH1;SLC6A11;BIN1;HNRNPD;PTPRZ1;ACTC1;ARPC2;ARPC5L;CAPRIN1;PPFIA3;LIN7A;PPP2R1B;PPP3CA;PPP3C…
GO:0097060	A1	CC	synaptic membrane	├─ synaptic membrane	GO:0045202			HGNC:11511;HGNC:11007	SYT3;SLC2A3
GO:0099243	A2	CC	extrinsic component of synaptic membrane	│ ├─ extrinsic component of synaptic membrane	GO:0097060
GO:0099699	A3	CC	integral component of synaptic membrane	│ └─ integral component of synaptic membrane	GO:0097060			HGNC:11511;HGNC:11007	SYT3;SLC2A3
GO:0098793	B1	CC	presynapse	├─ presynapse	GO:0045202	6.28844e-98	1.16336e-96	HGNC:30273;HGNC:9758;HGNC:9786;HGNC:1497;HGNC:29478;HGNC:3014;HGNC:1401;HGNC:10416;HGNC:1426;HGNC:2310;HGNC:2309;HGNC:11503;HGNC:7641;HGNC:15751;HGNC:8882;HGNC:581;HGNC:14946;HGNC:10750;HGNC:9164;HGNC:3757;HGNC:19665;HGNC:4814;HGNC:471;HGNC:29125;HGNC:3242;HGNC:12642;HGNC:19679;HGNC:9283;HGNC:12852;HGNC:12853;HGNC:243;HGNC:244;HGNC:20879;HGNC:10003;HGNC:4401;HGNC:25412;HGNC:10830;HGNC:2696;HGNC:4…	RAB8B;RAB1A;RAB6A;CASK;ROGDI;DPYSL2;CACNB1;RPS27;CADPS;CPLX2;CPLX1;SYNJ1;NAPA;NAPB;PFN2;APBB1;PPP1R9A;SEPTIN3;SEPTIN5;FLOT1;STXBP5;KALRN;AMPH;DNM3;EHD1;VAMP1;AAK1;PPP1CC;YWHAG;YWHAH;ADD1;ADD2;CASKIN1;RGS7;GNB5;SGIP1;SH3GL1;DBNL;GAD1;GAD2;PRKACA;PTK2B;GPM6A;RTN3;SCRN1;SDCBP;PRKCG;PRKCA;PRKCB;STXBP1;PRKCE;FMR1;NSF;BAIAP2;HTT;ANKS1B;CAMK2A;CSNK2B;SH3GL2;TRIM9;GDI1;OGT;VAPA;NEFL;ACTG1;C1QBP;UNC13A;SN…
GO:0099523	B2	CC	presynaptic cytosol	│ ├─ presynaptic cytosol	GO:0098793	2.98602e-10	8.49866e-10	HGNC:9402;HGNC:9393;HGNC:9395;HGNC:11444;HGNC:9401;HGNC:3775;HGNC:8016;HGNC:947;HGNC:4851;HGNC:24600;HGNC:1460;HGNC:2460;HGNC:19665;HGNC:10831;HGNC:16288;HGNC:4226;HGNC:8127	PRKCG;PRKCA;PRKCB;STXBP1;PRKCE;FMR1;NSF;BAIAP2;HTT;ANKS1B;CAMK2A;CSNK2B;STXBP5;SH3GL2;TRIM9;GDI1;OGT
GO:0099569	B3	CC	presynaptic cytoskeleton	│ ├─ presynaptic cytoskeleton	GO:0098793	0.00257183	0.00297368	HGNC:12648;HGNC:7739;HGNC:144	VAPA;NEFL;ACTG1
GO:0099182	B12	CC	presynaptic intermediate filament cytoskeleton	│ │ ├─ presynaptic intermediate filament cytoskeleton	GO:0099569			HGNC:7739	NEFL
GO:0099143	B13	CC	presynaptic actin cytoskeleton	│ │ └─ presynaptic actin cytoskeleton	GO:0099569			HGNC:144	ACTG1
GO:0048786	B4	CC	presynaptic active zone	│ ├─ presynaptic active zone	GO:0098793	9.25807e-12	3.11408e-11	HGNC:3757;HGNC:1243;HGNC:23150;HGNC:30669;HGNC:29096;HGNC:9247;HGNC:1117;HGNC:13406;HGNC:2494;HGNC:2514;HGNC:11444;HGNC:7641;HGNC:578;HGNC:15751;HGNC:1399;HGNC:814;HGNC:817;HGNC:1388;HGNC:4460;HGNC:4572;HGNC:4571;HGNC:4081;HGNC:4584;HGNC:6284;HGNC:4070;HGNC:8008;HGNC:11433;HGNC:4573	FLOT1;C1QBP;UNC13A;SNAP47;ARHGAP44;PPFIA3;BSN;PCLO;CTBP1;CTNNB1;STXBP1;NAPA;APBA1;NAPB;CACNA2D1;ATP2B1;ATP2B4;CACNA1A;GPM6A;GRIA2;GRIA1;GABRB1;GRIN1;KCNMA1;GABBR1;NRXN1;STX1A;GRIA3
GO:0098831	B14	CC	presynaptic active zone cytoplasmic component	│ │ ├─ presynaptic active zone cytoplasmic component	GO:0048786	0.00237866	0.00283904	HGNC:1117;HGNC:13406;HGNC:2494;HGNC:2514;HGNC:9247;HGNC:11444	BSN;PCLO;CTBP1;CTNNB1;PPFIA3;STXBP1
GO:0048787	B15	CC	presynaptic active zone membrane	│ │ └─ presynaptic active zone membrane	GO:0048786	2.10581e-07	3.71025e-07	HGNC:7641;HGNC:578;HGNC:15751;HGNC:1399;HGNC:814;HGNC:817;HGNC:1388;HGNC:4460;HGNC:4572;HGNC:4571;HGNC:4081;HGNC:4584;HGNC:6284;HGNC:4070;HGNC:8008;HGNC:11433;HGNC:4573	NAPA;APBA1;NAPB;CACNA2D1;ATP2B1;ATP2B4;CACNA1A;GPM6A;GRIA2;GRIA1;GABRB1;GRIN1;KCNMA1;GABBR1;NRXN1;STX1A;GRIA3
GO:0099029	B27	CC	anchored component of presynaptic active zone membrane	│ │ ├─ anchored component of presynaptic active zone membrane	GO:0048787			HGNC:1399	CACNA2D1
GO:0098891	B28	CC	extrinsic component of presynaptic active zone membrane	│ │ ├─ extrinsic component of presynaptic active zone membrane	GO:0048787
GO:0099059	B29	CC	integral component of presynaptic active zone membrane	│ │ └─ integral component of presynaptic active zone membrane	GO:0048787	7.53637e-06	1.21237e-05	HGNC:814;HGNC:817;HGNC:1388;HGNC:4460;HGNC:4572;HGNC:4571;HGNC:4081;HGNC:4584;HGNC:6284;HGNC:4070;HGNC:8008;HGNC:11433;HGNC:4573	ATP2B1;ATP2B4;CACNA1A;GPM6A;GRIA2;GRIA1;GABRB1;GRIN1;KCNMA1;GABBR1;NRXN1;STX1A;GRIA3
GO:0098833	B5	CC	presynaptic endocytic zone	│ ├─ presynaptic endocytic zone	GO:0098793	5.31828e-08	1.0932e-07	HGNC:6183;HGNC:471;HGNC:2092;HGNC:8996;HGNC:2972;HGNC:2973;HGNC:21604;HGNC:15514;HGNC:564;HGNC:565;HGNC:563;HGNC:2494	ITSN1;AMPH;CLTC;PIP5K1C;DNM1;DNM1L;EPN1;PICALM;AP2M1;AP2S1;AP2B1;CTBP1
GO:0098835	B16	CC	presynaptic endocytic zone membrane	│ │ └─ presynaptic endocytic zone membrane	GO:0098833	7.56394e-08	1.47298e-07	HGNC:2092;HGNC:8996;HGNC:2972;HGNC:2973;HGNC:21604;HGNC:15514;HGNC:471;HGNC:564;HGNC:565;HGNC:563;HGNC:2494	CLTC;PIP5K1C;DNM1;DNM1L;EPN1;PICALM;AMPH;AP2M1;AP2S1;AP2B1;CTBP1
GO:0098894	B30	CC	extrinsic component of presynaptic endocytic zone membrane	│ │ └─ extrinsic component of presynaptic endocytic zone membrane	GO:0098835	2.07707e-05	3.09602e-05	HGNC:21604;HGNC:15514;HGNC:471;HGNC:564;HGNC:565;HGNC:563;HGNC:2494	EPN1;PICALM;AMPH;AP2M1;AP2S1;AP2B1;CTBP1
GO:0098830	B6	CC	presynaptic endosome	│ ├─ presynaptic endosome	GO:0098793
GO:0098954	B17	CC	presynaptic endosome membrane	│ │ └─ presynaptic endosome membrane	GO:0098830
GO:0099067	B31	CC	integral component of presynaptic endosome membrane	│ │ └─ integral component of presynaptic endosome membrane	GO:0098954
GO:0008021	B7	CC	synaptic vesicle	│ ├─ synaptic vesicle	GO:0098793	7.18976e-23	3.32527e-22	HGNC:14579;HGNC:30389;HGNC:10700;HGNC:19665;HGNC:16288;HGNC:11133;HGNC:13490;HGNC:17792;HGNC:16704;HGNC:2973;HGNC:10831;HGNC:9777;HGNC:9778;HGNC:30269;HGNC:9774;HGNC:9759;HGNC:16524;HGNC:9763;HGNC:11494;HGNC:471;HGNC:2092;HGNC:11496;HGNC:11495;HGNC:17056;HGNC:1052;HGNC:4141;HGNC:27007;HGNC:854;HGNC:856;HGNC:12642;HGNC:12643;HGNC:10563;HGNC:11486;HGNC:30386;HGNC:31399;HGNC:11014;HGNC:11506;HGNC:11…	VPS45;EXOC4;SEC22B;STXBP5;TRIM9;SNAP29;WDR7;VTI1A;SLC17A7;DNM1L;SH3GL2;RAB3A;RAB3B;RAB3C;RAB35;RAB10;RAB14;RAB2A;SYN1;AMPH;CLTC;SYN3;SYN2;RPH3A;BIN1;GAPDH;TPRG1L;ATP6V1B2;ATP6V1C1;VAMP1;VAMP2;SCAMP1;VAMP7;SCAMP5;SLC6A17;SLC30A3;SYP;STX1A;SYNGR1;SV2B;SV2A;STX6;STX7;STX12;VAMP3;SYT1;SYT2;SYT12
GO:0034592	B18	CC	synaptic vesicle lumen	│ │ ├─ synaptic vesicle lumen	GO:0008021
GO:0030672	B19	CC	synaptic vesicle membrane	│ │ └─ synaptic vesicle membrane	GO:0008021	1.11778e-19	4.59531e-19	HGNC:16704;HGNC:2973;HGNC:10831;HGNC:9777;HGNC:9778;HGNC:30269;HGNC:9774;HGNC:9759;HGNC:16524;HGNC:9763;HGNC:11494;HGNC:471;HGNC:2092;HGNC:11496;HGNC:11495;HGNC:17056;HGNC:1052;HGNC:4141;HGNC:11133;HGNC:27007;HGNC:854;HGNC:856;HGNC:12642;HGNC:12643;HGNC:10563;HGNC:11486;HGNC:30386;HGNC:31399;HGNC:11014;HGNC:11506;HGNC:11433;HGNC:11498;HGNC:16874;HGNC:20566;HGNC:11441;HGNC:11442;HGNC:11430;HGNC:12…	SLC17A7;DNM1L;SH3GL2;RAB3A;RAB3B;RAB3C;RAB35;RAB10;RAB14;RAB2A;SYN1;AMPH;CLTC;SYN3;SYN2;RPH3A;BIN1;GAPDH;SNAP29;TPRG1L;ATP6V1B2;ATP6V1C1;VAMP1;VAMP2;SCAMP1;VAMP7;SCAMP5;SLC6A17;SLC30A3;SYP;STX1A;SYNGR1;SV2B;SV2A;STX6;STX7;STX12;VAMP3;SYT1;SYT2;SYT12
GO:0098993	B32	CC	anchored component of synaptic vesicle membrane	│ │ ├─ anchored component of synaptic vesicle membrane	GO:0030672	0.000226929	0.000310976	HGNC:9777;HGNC:9778;HGNC:30269;HGNC:9774;HGNC:9759;HGNC:16524;HGNC:9763	RAB3A;RAB3B;RAB3C;RAB35;RAB10;RAB14;RAB2A
GO:0098850	B33	CC	extrinsic component of synaptic vesicle membrane	│ │ ├─ extrinsic component of synaptic vesicle membrane	GO:0030672	1.13425e-07	2.09836e-07	HGNC:11494;HGNC:471;HGNC:2092;HGNC:11496;HGNC:11495;HGNC:17056;HGNC:1052;HGNC:4141;HGNC:11133;HGNC:27007;HGNC:854;HGNC:856	SYN1;AMPH;CLTC;SYN3;SYN2;RPH3A;BIN1;GAPDH;SNAP29;TPRG1L;ATP6V1B2;ATP6V1C1
GO:0030285	B34	CC	integral component of synaptic vesicle membrane	│ │ └─ integral component of synaptic vesicle membrane	GO:0030672	2.69288e-09	6.64243e-09	HGNC:12642;HGNC:12643;HGNC:10563;HGNC:11486;HGNC:30386;HGNC:31399;HGNC:11014;HGNC:11506;HGNC:11433;HGNC:11498;HGNC:16874;HGNC:20566;HGNC:11441;HGNC:11442;HGNC:11430;HGNC:12644;HGNC:11509;HGNC:11510;HGNC:18381	VAMP1;VAMP2;SCAMP1;VAMP7;SCAMP5;SLC6A17;SLC30A3;SYP;STX1A;SYNGR1;SV2B;SV2A;STX6;STX7;STX12;VAMP3;SYT1;SYT2;SYT12
GO:0098992	B8	CC	neuronal dense core vesicle	│ ├─ neuronal dense core vesicle	GO:0098793	0.0429963	0.0429963	HGNC:1399;HGNC:1033;HGNC:1426;HGNC:19665;HGNC:11513	CACNA2D1;BDNF;CADPS;STXBP5;SYT5
GO:0099013	B20	CC	neuronal dense core vesicle lumen	│ │ ├─ neuronal dense core vesicle lumen	GO:0098992
GO:0099012	B21	CC	neuronal dense core vesicle membrane	│ │ └─ neuronal dense core vesicle membrane	GO:0098992	0.00665105	0.00703111	HGNC:1426;HGNC:19665;HGNC:11513	CADPS;STXBP5;SYT5
GO:0098674	B35	CC	extrinsic component of neuronal dense core vesicle membrane	│ │ ├─ extrinsic component of neuronal dense core vesicle membrane	GO:0099012			HGNC:1426;HGNC:19665	CADPS;STXBP5
GO:0099066	B36	CC	integral component of neuronal dense core vesicle membrane	│ │ └─ integral component of neuronal dense core vesicle membrane	GO:0099012			HGNC:11513	SYT5
GO:0042734	B9	CC	presynaptic membrane	│ ├─ presynaptic membrane	GO:0098793	3.18854e-12	1.17976e-11	HGNC:1717;HGNC:2514;HGNC:814;HGNC:15931;HGNC:30500;HGNC:11132;HGNC:11444;HGNC:19665;HGNC:6222;HGNC:816;HGNC:6218;HGNC:6220;HGNC:6221;HGNC:17601;HGNC:1392;HGNC:801;HGNC:10588;HGNC:11044;HGNC:9681;HGNC:8008;HGNC:20973;HGNC:11433;HGNC:4571;HGNC:4572;HGNC:4573;HGNC:4070;HGNC:4079;HGNC:4584;HGNC:4585;HGNC:12648;HGNC:1759;HGNC:10940;HGNC:4507;HGNC:4595;HGNC:6470	SEPTIN7;CTNNB1;ATP2B1;SNPH;PRRT2;SNAP25;STXBP1;STXBP5;KCNA4;ATP2B3;KCNA1;KCNA2;KCNA3;CADM3;CACNA1E;ATP1A3;SCN2A;SLC6A11;PTPRS;NRXN1;ADGRL1;STX1A;GRIA1;GRIA2;GRIA3;GABBR1;GABRA5;GRIN1;GRIN2A;VAPA;CDH2;SLC1A2;GABBR2;GRM3;L1CAM
GO:0099026	B22	CC	anchored component of presynaptic membrane	│ │ ├─ anchored component of presynaptic membrane	GO:0042734			HGNC:11132	SNAP25
GO:0098888	B23	CC	extrinsic component of presynaptic membrane	│ │ ├─ extrinsic component of presynaptic membrane	GO:0042734	0.00665105	0.00703111	HGNC:11132;HGNC:11444;HGNC:19665	SNAP25;STXBP1;STXBP5
GO:0099056	B24	CC	integral component of presynaptic membrane	│ │ └─ integral component of presynaptic membrane	GO:0042734	1.89464e-09	5.00726e-09	HGNC:6222;HGNC:816;HGNC:6218;HGNC:6220;HGNC:6221;HGNC:17601;HGNC:1392;HGNC:801;HGNC:10588;HGNC:11044;HGNC:9681;HGNC:8008;HGNC:20973;HGNC:11433;HGNC:4571;HGNC:4572;HGNC:4573;HGNC:4070;HGNC:4079;HGNC:4584;HGNC:4585;HGNC:12648;HGNC:1759;HGNC:10940;HGNC:4507;HGNC:4595;HGNC:30500;HGNC:6470	KCNA4;ATP2B3;KCNA1;KCNA2;KCNA3;CADM3;CACNA1E;ATP1A3;SCN2A;SLC6A11;PTPRS;NRXN1;ADGRL1;STX1A;GRIA1;GRIA2;GRIA3;GABBR1;GABRA5;GRIN1;GRIN2A;VAPA;CDH2;SLC1A2;GABBR2;GRM3;PRRT2;L1CAM
SYNGO:presyn_ribosome	B10	CC	presynaptic ribosome	│ ├─ presynaptic ribosome	GO:0098793	8.19633e-33	5.0544e-32	HGNC:10315;HGNC:10429;HGNC:10369;HGNC:10298;HGNC:10299;HGNC:10301;HGNC:10302;HGNC:10303;HGNC:10304;HGNC:10305;HGNC:10307;HGNC:10306;HGNC:10310;HGNC:10316;HGNC:10317;HGNC:10327;HGNC:10325;HGNC:10328;HGNC:10329;HGNC:10330;HGNC:10331;HGNC:10336;HGNC:10340;HGNC:10344;HGNC:10345;HGNC:13631;HGNC:10353;HGNC:10360;HGNC:10362;HGNC:10363;HGNC:10364;HGNC:10368;HGNC:10371;HGNC:10377;HGNC:10383;HGNC:10384;HGN…	RPL22;RPS6;RPL9;RPL10;RPL10A;RPL11;RPL12;RPL13;RPL13A;RPL14;RPL17;RPL15;RPL18;RPL23;RPL23A;RPL26;RPL24;RPL27;RPL27A;RPL28;RPL29;RPL32;RPL34;RPL35;RPL35A;RPL36;RPL4;RPL5;RPL6;RPL7;RPL7A;RPL8;RPLP0;RPLP2;RPS10;RPS11;RPS12;RPS14;RPS15A;RPS16;RPS24;RPS27A;RPS28;RPS5;RPS13;RPS27
SYNGO:presyn_er	B11	CC	presynaptic ER	│ └─ presynaptic ER	GO:0098793			HGNC:6180	ITPR1
SYNGO:presyn_er_membrane	B25	CC	presynaptic ER membrane	│ ├─ presynaptic ER membrane	SYNGO:presyn_er
SYNGO:presyn_er_membrane_integral	B37	CC	integral component of presynaptic ER membrane	│ │ └─ integral component of presynaptic ER membrane	SYNGO:presyn_er_membrane
SYNGO:presyn_ser	B26	CC	presynaptic SER	│ └─ presynaptic SER	SYNGO:presyn_er			HGNC:6180	ITPR1
SYNGO:presyn_ser_membrane	B38	CC	presynaptic SER membrane	│ └─ presynaptic SER membrane	SYNGO:presyn_ser			HGNC:6180	ITPR1
SYNGO:presyn_ser_membrane_integral	B39	CC	integral component of presynaptic SER membrane	│ └─ integral component of presynaptic SER membrane	SYNGO:presyn_ser_membrane			HGNC:6180	ITPR1
GO:0043083	C1	CC	synaptic cleft	├─ synaptic cleft	GO:0045202			HGNC:613;HGNC:6572	APOE;LGI1
GO:0098965	C2	CC	extracellular matrix of synaptic cleft	│ └─ extracellular matrix of synaptic cleft	GO:0043083
GO:0098794	D1	CC	postsynapse	├─ postsynapse	GO:0045202	1.22163e-97	1.50668e-96	HGNC:11131;HGNC:9392;HGNC:7666;HGNC:4023;HGNC:10064;HGNC:12732;HGNC:2309;HGNC:2310;HGNC:15751;HGNC:7641;HGNC:8882;HGNC:801;HGNC:1464;HGNC:11439;HGNC:6743;HGNC:10368;HGNC:10371;HGNC:9701;HGNC:169;HGNC:170;HGNC:9287;HGNC:24941;HGNC:5044;HGNC:6057;HGNC:25589;HGNC:28788;HGNC:4272;HGNC:5144;HGNC:24596;HGNC:15514;HGNC:9612;HGNC:8032;HGNC:9801;HGNC:11438;HGNC:667;HGNC:1401;HGNC:1774;HGNC:9283;HGNC:21604…	SNAP23;PRKAR2B;NCKAP1;FXR1;TRIM3;WASF1;CPLX1;CPLX2;NAPB;NAPA;PFN2;ATP1A3;CAMK4;STX4;CAPRIN1;RPL8;RPLP0;PURA;ACTR2;ACTR3;PPP1R1B;HNRNPA3;HNRNPK;INA;SEPTIN11;CAMKV;GIT1;HPCA;DYNLL2;PICALM;PTK2B;NTRK2;RAC1;STX3;RHOA;CACNB1;CDK5;PPP1CC;EPN1;NRGN;ADD2;ADD1;SH3GL2;DBNL;MARK2;AGAP2;PRKACA;ARHGEF2;NGEF;PRKAR1B;ARPC2;RTN4;CYTH2;MAP2;FMR1;HOMER1;PRKCG;BAIAP2;PLCB1;HTT;NEDD4;CAMK2A;HNRNPA2B1;KIF5C;OGT;NEFL;…
GO:0099524	D2	CC	postsynaptic cytosol	│ ├─ postsynaptic cytosol	GO:0098794	1.94581e-06	3.27251e-06	HGNC:3775;HGNC:17512;HGNC:9402;HGNC:947;HGNC:15917;HGNC:4851;HGNC:7727;HGNC:1460;HGNC:5033;HGNC:6325;HGNC:8127	FMR1;HOMER1;PRKCG;BAIAP2;PLCB1;HTT;NEDD4;CAMK2A;HNRNPA2B1;KIF5C;OGT
GO:0099571	D3	CC	postsynaptic cytoskeleton	│ ├─ postsynaptic cytoskeleton	GO:0098794	2.09191e-05	3.09602e-05	HGNC:6057;HGNC:7739;HGNC:15679;HGNC:132;HGNC:144;HGNC:6183;HGNC:14946;HGNC:6178;HGNC:1717	INA;NEFL;CTTNBP2;ACTB;ACTG1;ITSN1;PPP1R9A;ITPKA;SEPTIN7
GO:0099160	D12	CC	postsynaptic intermediate filament cytoskeleton	│ │ ├─ postsynaptic intermediate filament cytoskeleton	GO:0099571			HGNC:6057;HGNC:7739	INA;NEFL
GO:0098871	D13	CC	postsynaptic actin cytoskeleton	│ │ ├─ postsynaptic actin cytoskeleton	GO:0099571	0.000971063	0.00123894	HGNC:15679;HGNC:132;HGNC:144;HGNC:6183;HGNC:14946;HGNC:6178	CTTNBP2;ACTB;ACTG1;ITSN1;PPP1R9A;ITPKA
GO:0150050	D14	CC	postsynaptic septin cytoskeleton	│ │ ├─ postsynaptic septin cytoskeleton	GO:0099571			HGNC:1717	SEPTIN7
GO:0099189	D15	CC	postsynaptic spectrin-associated cytoskeleton	│ │ └─ postsynaptic spectrin-associated cytoskeleton	GO:0099571
GO:0097444	D4	CC	spine apparatus	│ ├─ spine apparatus	GO:0098794			HGNC:30672	SYNPO
GO:0098897	D16	CC	spine apparatus membrane	│ │ └─ spine apparatus membrane	GO:0097444
GO:0099065	D30	CC	integral component of spine apparatus membrane	│ │ └─ integral component of spine apparatus membrane	GO:0098897
GO:0150051	D5	CC	postsynaptic Golgi apparatus	│ ├─ postsynaptic Golgi apparatus	GO:0098794			HGNC:6872	MAPK10
GO:0099572	D6	CC	postsynaptic specialization	│ ├─ postsynaptic specialization	GO:0098794	4.16715e-34	3.08369e-33	HGNC:12855;HGNC:15465;HGNC:11283;HGNC:9502;HGNC:3390;HGNC:4079;HGNC:4081;HGNC:4075;HGNC:4070;HGNC:4087;HGNC:6238;HGNC:14289;HGNC:17512;HGNC:17514;HGNC:11320;HGNC:24600;HGNC:1461;HGNC:1460;HGNC:14946;HGNC:9298;HGNC:24596;HGNC:6871;HGNC:6840;HGNC:10360;HGNC:30669;HGNC:4617;HGNC:3271;HGNC:10311;HGNC:10333;HGNC:10368;HGNC:10371;HGNC:10302;HGNC:10305;HGNC:10363;HGNC:10386;HGNC:10416;HGNC:10420;HGNC:10…	YWHAZ;GPHN;SRC;CYTH2;EPHA7;GABRA5;GABRB1;GABRA1;GABBR1;GABRG2;KCND2;NLGN3;HOMER1;HOMER3;ABI1;ANKS1B;CAMK2B;CAMK2A;PPP1R9A;PPP1R9B;DYNLL2;MAPK1;MAP2K1;RPL5;SNAP47;GSK3B;EIF3A;RPL18A;RPL30;RPL8;RPLP0;RPL12;RPL14;RPL7;RPS13;RPS27;RPS3;RPS25;RPS18;RPS14;RPL4;RPL23;RPL10A;PURA;HNRNPH2;HNRNPH1;HNRNPA3;RPL6;RHEB;ARHGAP44;DGKZ;KALRN;CAPZB;PIP5K1C;RBMX;HNRNPD;HNRNPM;HNRNPA2B1;EIF3E;AKAP5;SYNGAP1;BAIAP2;CT…
GO:0099091	D17	CC	postsynaptic specialization, intracellular component	│ │ ├─ postsynaptic specialization, intracellular component	GO:0099572			HGNC:15465;HGNC:11283	GPHN;SRC
GO:0099634	D18	CC	postsynaptic specialization membrane	│ │ ├─ postsynaptic specialization membrane	GO:0099572	0.00186272	0.00229736	HGNC:9502;HGNC:3390;HGNC:4079;HGNC:4081;HGNC:4075;HGNC:4070;HGNC:4087;HGNC:6238;HGNC:14289	CYTH2;EPHA7;GABRA5;GABRB1;GABRA1;GABBR1;GABRG2;KCND2;NLGN3
GO:0098892	D31	CC	extrinsic component of postsynaptic specialization membrane	│ │ │ ├─ extrinsic component of postsynaptic specialization membrane	GO:0099634			HGNC:9502	CYTH2
GO:0099060	D32	CC	integral component of postsynaptic specialization membrane	│ │ │ └─ integral component of postsynaptic specialization membrane	GO:0099634	0.00375511	0.00421027	HGNC:3390;HGNC:4079;HGNC:4081;HGNC:4075;HGNC:4070;HGNC:4087;HGNC:6238;HGNC:14289	EPHA7;GABRA5;GABRB1;GABRA1;GABBR1;GABRG2;KCND2;NLGN3
GO:0014069	D19	CC	postsynaptic density	│ │ ├─ postsynaptic density	GO:0099572	1.40655e-31	7.43462e-31	HGNC:17512;HGNC:17514;HGNC:11320;HGNC:24600;HGNC:1461;HGNC:1460;HGNC:14946;HGNC:9298;HGNC:24596;HGNC:6871;HGNC:6840;HGNC:10360;HGNC:30669;HGNC:4617;HGNC:3271;HGNC:10311;HGNC:10333;HGNC:10368;HGNC:10371;HGNC:10302;HGNC:10305;HGNC:10363;HGNC:10386;HGNC:10416;HGNC:10420;HGNC:10413;HGNC:10401;HGNC:10387;HGNC:10353;HGNC:10316;HGNC:10299;HGNC:9701;HGNC:5042;HGNC:5041;HGNC:24941;HGNC:10362;HGNC:10011;HG…	HOMER1;HOMER3;ABI1;ANKS1B;CAMK2B;CAMK2A;PPP1R9A;PPP1R9B;DYNLL2;MAPK1;MAP2K1;RPL5;SNAP47;GSK3B;EIF3A;RPL18A;RPL30;RPL8;RPLP0;RPL12;RPL14;RPL7;RPS13;RPS27;RPS3;RPS25;RPS18;RPS14;RPL4;RPL23;RPL10A;PURA;HNRNPH2;HNRNPH1;HNRNPA3;RPL6;RHEB;ARHGAP44;DGKZ;KALRN;CAPZB;PIP5K1C;RBMX;HNRNPD;HNRNPM;HNRNPA2B1;EIF3E;AKAP5;SYNGAP1;BAIAP2;CTNNB1;ARHGEF2;DLG1;DLG3;PSD;GAPDH;DNM2;SH3GL1;SH3GL3;INA;PTK2B;EXOC4;DLG2;D…
GO:0099092	D33	CC	postsynaptic density, intracellular component	│ │ │ ├─ postsynaptic density, intracellular component	GO:0014069	3.00797e-08	6.54677e-08	HGNC:375;HGNC:11497;HGNC:947;HGNC:2514;HGNC:24600;HGNC:682;HGNC:2900;HGNC:2902;HGNC:9507;HGNC:4141;HGNC:2974;HGNC:10830;HGNC:10832;HGNC:6057;HGNC:9612;HGNC:30389	AKAP5;SYNGAP1;BAIAP2;CTNNB1;ANKS1B;ARHGEF2;DLG1;DLG3;PSD;GAPDH;DNM2;SH3GL1;SH3GL3;INA;PTK2B;EXOC4
GO:0098839	D34	CC	postsynaptic density membrane	│ │ │ └─ postsynaptic density membrane	GO:0014069	4.88702e-05	6.95461e-05	HGNC:2901;HGNC:2903;HGNC:2850;HGNC:19701;HGNC:4593;HGNC:4571;HGNC:23496;HGNC:4572;HGNC:4584;HGNC:3390;HGNC:14085;HGNC:13628;HGNC:9685;HGNC:4585;HGNC:4573;HGNC:7994;HGNC:6229;HGNC:11433	DLG2;DLG4;DGKB;CNKSR2;GRM1;GRIA1;PLPPR4;GRIA2;GRIN1;EPHA7;RTN4;CACNG8;PTPRZ1;GRIN2A;GRIA3;NRCAM;KCNAB2;STX1A
GO:0099031	D40	CC	anchored component of postsynaptic density membrane	│ │ │ ├─ anchored component of postsynaptic density membrane	GO:0098839			HGNC:2901;HGNC:2903	DLG2;DLG4
GO:0099147	D41	CC	extrinsic component of postsynaptic density membrane	│ │ │ ├─ extrinsic component of postsynaptic density membrane	GO:0098839			HGNC:2850;HGNC:19701	DGKB;CNKSR2
GO:0099061	D42	CC	integral component of postsynaptic density membrane	│ │ │ └─ integral component of postsynaptic density membrane	GO:0098839	0.000480453	0.000634885	HGNC:4593;HGNC:4571;HGNC:23496;HGNC:4572;HGNC:4584;HGNC:3390;HGNC:14085;HGNC:13628;HGNC:9685;HGNC:4585;HGNC:4573;HGNC:7994;HGNC:6229;HGNC:11433	GRM1;GRIA1;PLPPR4;GRIA2;GRIN1;EPHA7;RTN4;CACNG8;PTPRZ1;GRIN2A;GRIA3;NRCAM;KCNAB2;STX1A
GO:0099629	D20	CC	postsynaptic specialization of symmetric synapse	│ │ └─ postsynaptic specialization of symmetric synapse	GO:0099572			HGNC:25589	SEPTIN11
GO:0098843	D7	CC	postsynaptic endocytic zone	│ ├─ postsynaptic endocytic zone	GO:0098794			HGNC:10834;HGNC:29125	SH3GLB2;DNM3
GO:0098844	D21	CC	postsynaptic endocytic zone membrane	│ │ └─ postsynaptic endocytic zone membrane	GO:0098843			HGNC:29125	DNM3
GO:0098845	D8	CC	postsynaptic endosome	│ ├─ postsynaptic endosome	GO:0098794	0.0410688	0.0422096	HGNC:10832;HGNC:11430;HGNC:18706	SH3GL3;STX12;GRIPAP1
GO:0098895	D22	CC	postsynaptic endosome membrane	│ │ ├─ postsynaptic endosome membrane	GO:0098845			HGNC:11430	STX12
GO:0098999	D35	CC	extrinsic component of postsynaptic endosome membrane	│ │ │ └─ extrinsic component of postsynaptic endosome membrane	GO:0098895
GO:0098842	D23	CC	postsynaptic early endosome	│ │ ├─ postsynaptic early endosome	GO:0098845			HGNC:18706	GRIPAP1
GO:0098896	D36	CC	postsynaptic early endosome membrane	│ │ │ └─ postsynaptic early endosome membrane	GO:0098842			HGNC:18706	GRIPAP1
GO:0098998	D43	CC	extrinsic component of postsynaptic early endosome membrane	│ │ │ └─ extrinsic component of postsynaptic early endosome membrane	GO:0098896			HGNC:18706	GRIPAP1
GO:0098837	D24	CC	postsynaptic recycling endosome	│ │ └─ postsynaptic recycling endosome	GO:0098845
GO:0098944	D37	CC	postsynaptic recycling endosome membrane	│ │ └─ postsynaptic recycling endosome membrane	GO:0098837
GO:0099033	D44	CC	anchored component of postsynaptic recycling endosome membrane	│ │ └─ anchored component of postsynaptic recycling endosome membrane	GO:0098944
GO:0045211	D9	CC	postsynaptic membrane	│ ├─ postsynaptic membrane	GO:0098794	1.69452e-11	5.22478e-11	HGNC:2514;HGNC:8000;HGNC:10003;HGNC:8032;HGNC:1399;HGNC:3591;HGNC:6222;HGNC:6218;HGNC:6220;HGNC:6221;HGNC:4597;HGNC:1392;HGNC:8004;HGNC:11044;HGNC:11068;HGNC:11069;HGNC:1759;HGNC:4571;HGNC:4572;HGNC:4573;HGNC:4593;HGNC:4595;HGNC:2467;HGNC:4070;HGNC:4507;HGNC:7994;HGNC:4079;HGNC:1165;HGNC:6238;HGNC:13943;HGNC:11439	CTNNB1;NRGN;RGS7;NTRK2;CACNA2D1;FARP1;KCNA4;KCNA1;KCNA2;KCNA3;GRM5;CACNA1E;NRP1;SLC6A11;SLC8A1;SLC8A2;CDH2;GRIA1;GRIA2;GRIA3;GRM1;GRM3;CSPG5;GABBR1;GABBR2;NRCAM;GABRA5;DAGLA;KCND2;PRRT1;STX4
GO:0099025	D25	CC	anchored component of postsynaptic membrane	│ │ ├─ anchored component of postsynaptic membrane	GO:0045211			HGNC:1399	CACNA2D1
GO:0098890	D26	CC	extrinsic component of postsynaptic membrane	│ │ ├─ extrinsic component of postsynaptic membrane	GO:0045211			HGNC:3591	FARP1
GO:0099055	D27	CC	integral component of postsynaptic membrane	│ │ └─ integral component of postsynaptic membrane	GO:0045211	3.88216e-09	8.97749e-09	HGNC:6222;HGNC:6218;HGNC:6220;HGNC:6221;HGNC:4597;HGNC:1392;HGNC:8004;HGNC:11044;HGNC:11068;HGNC:11069;HGNC:1759;HGNC:4571;HGNC:4572;HGNC:4573;HGNC:4593;HGNC:4595;HGNC:2467;HGNC:4070;HGNC:4507;HGNC:7994;HGNC:4079;HGNC:1165;HGNC:6238;HGNC:13943;HGNC:11439	KCNA4;KCNA1;KCNA2;KCNA3;GRM5;CACNA1E;NRP1;SLC6A11;SLC8A1;SLC8A2;CDH2;GRIA1;GRIA2;GRIA3;GRM1;GRM3;CSPG5;GABBR1;GABBR2;NRCAM;GABRA5;DAGLA;KCND2;PRRT1;STX4
SYNGO:postsyn_ribosome	D10	CC	postsynaptic ribosome	│ ├─ postsynaptic ribosome	GO:0098794	7.09465e-44	6.56255e-43	HGNC:10298;HGNC:10299;HGNC:10301;HGNC:10302;HGNC:10303;HGNC:10304;HGNC:10305;HGNC:10307;HGNC:10306;HGNC:10310;HGNC:10313;HGNC:10316;HGNC:10315;HGNC:10317;HGNC:10327;HGNC:10325;HGNC:10328;HGNC:10329;HGNC:10330;HGNC:10331;HGNC:10334;HGNC:10333;HGNC:10336;HGNC:10340;HGNC:10344;HGNC:10345;HGNC:13631;HGNC:10353;HGNC:10360;HGNC:10362;HGNC:10363;HGNC:10364;HGNC:10368;HGNC:10371;HGNC:10372;HGNC:10377;HGN…	RPL10;RPL10A;RPL11;RPL12;RPL13;RPL13A;RPL14;RPL17;RPL15;RPL18;RPL21;RPL23;RPL22;RPL23A;RPL26;RPL24;RPL27;RPL27A;RPL28;RPL29;RPL31;RPL30;RPL32;RPL34;RPL35;RPL35A;RPL36;RPL4;RPL5;RPL6;RPL7;RPL7A;RPL8;RPLP0;RPLP1;RPLP2;RPS10;RPS11;RPS12;RPS14;RPS15A;RPS16;RPS24;RPS27A;RPS28;RPS5;RPS13;RPS15;RPS17;RPS18;RPS2;RPS20;RPS23;RPS3;RPS3A;RPS6;RPS7;RPS8;RPS9;RPSA;RPL9;RPS27
SYNGO:postsyn_er	D11	CC	postsynaptic ER	│ └─ postsynaptic ER	GO:0098794			HGNC:3258;HGNC:6180	EIF2B2;ITPR1
SYNGO:postsyn_er_membrane	D28	CC	postsynaptic ER membrane	│ ├─ postsynaptic ER membrane	SYNGO:postsyn_er
SYNGO:postsyn_er_membrane_integral	D38	CC	integral component of postsynaptic ER membrane	│ │ └─ integral component of postsynaptic ER membrane	SYNGO:postsyn_er_membrane
SYNGO:postsyn_ser	D29	CC	postsynaptic SER	│ └─ postsynaptic SER	SYNGO:postsyn_er			HGNC:6180	ITPR1
SYNGO:postsyn_ser_membrane	D39	CC	postsynaptic SER membrane	│ └─ postsynaptic SER membrane	SYNGO:postsyn_ser			HGNC:6180	ITPR1
SYNGO:postsyn_ser_membrane_integral	D45	CC	integral component of postsynaptic SER membrane	│ └─ integral component of postsynaptic SER membrane	SYNGO:postsyn_ser_membrane			HGNC:6180	ITPR1
GO:0099544	E1	CC	extrasynaptic space	└─ extrasynaptic space	GO:0045202
GO:0098966	E2	CC	perisynaptic extracellular matrix	└─ perisynaptic extracellular matrix	GO:0099544
