## Supplementary material for "In vivo mapping of protein-protein interactions of schizophrenia risk factors generates an interconnected disease network": SuppTable4

### Sheet: Sheet1
Uniprot#	Average(Saline/N15)	Average(PCP/N15)	PCP/Saline	p value	SAINT FDR	Biogrid	Bait	Protein	Gene
Q64559	0.672	0.886	1.31845	0.048	0.6		Gsk3b	Cytosolic acyl coenzyme A thioester hydrolase OS=Rattus norvegicus	Acot7
Q924N5	0.289	0.448	1.55017	0.017	0		Map2k1	Long-chain-fatty-acid--CoA ligase ACSBG1 OS=Rattus norvegicus	Acsbg1
P35745	1.023	0.863	0.843597	0.005	0.76		Gsk3b	Acylphosphatase-2 OS=Rattus norvegicus	Acyp2
O35112	0.318	0.391	1.22956	0.016	0.03		Map2k1	CD166 antigen OS=Rattus norvegicus	Alcam
P09117	0.433	0.595	1.37413	0.029	0.47		Map2k1	Fructose-bisphosphate aldolase C OS=Rattus norvegicus	Aldoc
P09117	0.557	0.884	1.58707	0.012	0		Stx1a	Fructose-bisphosphate aldolase C OS=Rattus norvegicus	Aldoc
O08838	0.671	0.548	0.816692	0.036	0.92		Grm5	Amphiphysin OS=Rattus norvegicus	Amph
P52303	0.922	1.664	1.80477	0.048	0.85	X	Gsk3b	AP-1 complex subunit beta-1 OS=Rattus norvegicus	Ap1b1
Q5FVC2	1.953	1.303	0.667179	0.031	0.02		Gsk3b	Rho guanine nucleotide exchange factor 2 OS=Rattus norvegicus	Arhgef2
P85970	1.24	0.911	0.734677	0.001	0.14		Map2k1	Actin-related protein 2/3 complex subunit 2 OS=Rattus norvegicus	Arpc2
P29147	0.687	0.549	0.799127	0.047	0		Stx1a	D-beta-hydroxybutyrate dehydrogenase, mitochondrial OS=Rattus norvegicus	Bdh1
P27139	0.869	1.42	1.63406	0.033	0.81		Gsk3b	Carbonic anhydrase 2 OS=Rattus norvegicus	Ca2
P08413	0.653	1.106	1.69372	0.049	0.92		Grm5	Calcium/calmodulin-dependent protein kinase type II subunit beta OS=Rattus norvegicus	Camk2b
Q7TT49	1.199	1.632	1.36113	0.045	0.42		Stx1a	Serine/threonine-protein kinase MRCK beta OS=Rattus norvegicus	Cdc42bpb
Q03114	0.989	0.807	0.815976	0.031	0		Stx1a	Cyclin-dependent kinase 5 OS=Rattus norvegicus	Cdk5
P60825	0.329	0.44	1.33739	0.036	0.49		Map2k1	Cold-inducible RNA-binding protein OS=Rattus norvegicus	Cirbp
B0K020	0.281	0.173	0.615658	0.037	0.61		Ppp1ca	CDGSH iron-sulfur domain-containing protein 1 OS=Rattus norvegicus	Cisd1
Q5M7A7	0.951	0.565	0.594111	0.021	0.17		Map2k1	CB1 cannabinoid receptor-interacting protein 1 OS=Rattus norvegicus	Cnrip1
P36201	0.514	0.372	0.723735	0.036	0		Syngap	Cysteine-rich protein 2 OS=Rattus norvegicus	Crip2
P47875	0.944	1.236	1.30932	0.022	0.65		Ppp1ca	Cysteine and glycine-rich protein 1 OS=Rattus norvegicus	Csrp1
Q9WU82	0.697	0.416	0.596844	0.015	0.31	X	Syngap	Catenin beta-1 OS=Rattus norvegicus	Ctnnb1
P04166	1.327	1.059	0.798041	0.009	0.07		Stx1a	Cytochrome b5 type B OS=Rattus norvegicus	Cyb5b
Q9QUR2	0.507	0.352	0.69428	0.048	0.91		Grm5	Dynactin subunit 4 OS=Rattus norvegicus	Dctn4
Q62696	0.658	0.973	1.47872	0.032	0	X	Grin2b	Disks large homolog 1 OS=Rattus norvegicus	Dlg1
Q62951	0.377	0.532	1.41114	0.036	0.1		Map2k1	Dihydropyrimidinase-related protein 4 (Fragment) OS=Rattus norvegicus	Dpysl4
P14604	0.739	0.629	0.85115	0.003	0.85		Grm5	Enoyl-CoA hydratase, mitochondrial OS=Rattus norvegicus	Echs1
P62632	1.276	0.923	0.723354	0.007	0		Stx1a	Elongation factor 1-alpha 2 OS=Rattus norvegicus	Eef1a2
P68101	0.434	0.669	1.54147	0.039	0.76		Grm5	Eukaryotic translation initiation factor 2 subunit 1 OS=Rattus norvegicus	Eif2s1
P55051	0.704	0.555	0.788352	0.036	0.53		Gsk3b	Fatty acid-binding protein, brain OS=Rattus norvegicus	Fabp7
Q505J8	0.372	1.299	3.49194	0.011	0.01		Map2k1	Phenylalanine--tRNA ligase alpha subunit OS=Rattus norvegicus	Farsa
Q3B7U9	0.506	0.436	0.86166	0.014	0.22		Map2k1	Peptidyl-prolyl cis-trans isomerase FKBP8 OS=Rattus norvegicus	Fkbp8
Q9Z272	0.903	1.347	1.49169	0.042	0.23		Gsk3b	ARF GTPase-activating protein GIT1 OS=Rattus norvegicus	Git1
P08753	1.169	0.855	0.731394	0.036	0.53		Gsk3b	Guanine nucleotide-binding protein G(k) subunit alpha OS=Rattus norvegicus	Gnai3
O35077	1.527	1.877	1.22921	0.031	0.51		Ppp1ca	Glycerol-3-phosphate dehydrogenase [NAD(+)], cytoplasmic OS=Rattus norvegicus	Gpd1
P62994	0.859	1.64	1.9092	0.027	0		Gsk3b	Growth factor receptor-bound protein 2 OS=Rattus norvegicus	Grb2
Q68FP1	0.378	0.272	0.719577	0.025	0.54	X	Gsk3b	Gelsolin OS=Rattus norvegicus	Gsn
P02091	0.193	0.127	0.658031	0.041	0.92		Grm5	Hemoglobin subunit beta-1 OS=Rattus norvegicus	Hbb
P62959	1.186	1.373	1.15767	0.047	0		Stx1a	Histidine triad nucleotide-binding protein 1 OS=Rattus norvegicus	Hint1
Q8K3P7	0.88	1.045	1.1875	0.048	0.53		Gsk3b	Histidine triad nucleotide-binding protein 3 OS=Rattus norvegicus	Hint3
P62804	0.137	0.553	4.0365	0.018	0.63		Grin2b	Histone H4 OS=Rattus norvegicus	Hist1h4b
P0CC09	1.128	0.83	0.735816	0.028	0.39		Map2k1	Histone H2A type 2-A OS=Rattus norvegicus	Hist2h2aa3
Q6URK4	0.588	0.848	1.44218	0.038	0.39		Gsk3b	Heterogeneous nuclear ribonucleoprotein A3 OS=Rattus norvegicus	Hnrnpa3
O70351	0.776	0.588	0.757732	0.037	0.02		Map2k1	3-hydroxyacyl-CoA dehydrogenase type-2 OS=Rattus norvegicus	Hsd17b10
O88600	0.676	0.876	1.29586	0.011	0.04		Map2k1	Heat shock 70 kDa protein 4 OS=Rattus norvegicus	Hspa4
P62483	1.477	1.044	0.706838	0.019	0.01		Map2k1	Voltage-gated potassium channel subunit beta-2 OS=Rattus norvegicus	Kcnab2
Q62976	0.576	0.362	0.628472	0.008	0.58		Grm5	Calcium-activated potassium channel subunit alpha-1 OS=Rattus norvegicus	Kcnma1
P52296	0.811	1.613	1.9889	0.006	0.84	X	Gsk3b	Importin subunit beta-1 OS=Rattus norvegicus	Kpnb1
Q9QYL8	2.76	1.047	0.379348	0.022	0.14		Stx1a	Acyl-protein thioesterase 2 OS=Rattus norvegicus	Lypla2
P15146	1.286	0.91	0.707621	0.015	0.34		Grm5	Microtubule-associated protein 2 OS=Rattus norvegicus	Map2
P63086	1.087	0.714	0.656854	0.029	0.79		Grm5	Mitogen-activated protein kinase 1 OS=Rattus norvegicus	Mapk1
Q5U2R0	2.595	1.067	0.411175	0.005	0.57		Gsk3b	Methionine adenosyltransferase 2 subunit beta OS=Rattus norvegicus	Mat2b
F1LP90	0.906	0.761	0.839956	0.011	0.8		Grm5	Misshapen-like kinase 1 OS=Rattus norvegicus	Mink1
P05505	0.822	0.52	0.632603	0.027	0.58		Ppp1ca	Cytochrome c oxidase subunit 3 OS=Rattus norvegicus	Mtco3
P42346	1.119	0.407	0.363718	0.015	0.54	X	Gsk3b	Serine/threonine-protein kinase mTOR OS=Rattus norvegicus	Mtor
Q5U2Z3	0.524	0.459	0.875954	0.045	0		Map2k1	Nucleosome assembly protein 1-like 4 OS=Rattus norvegicus	Nap1l4
Q561S0	1.721	1.087	0.63161	0.026	0.66		Ppp1ca	NADH dehydrogenase [ubiquinone] 1 alpha subcomplex subunit 10, mitochondrial OS=Rattus norvegicus	Ndufa10
Q66HF1	1.518	0.888	0.58498	0.043	0		Syngap	NADH-ubiquinone oxidoreductase 75 kDa subunit, mitochondrial OS=Rattus norvegicus	Ndufs1
Q5XIF3	1.668	6.503	3.89868	0.019	0		Map2k1	NADH dehydrogenase [ubiquinone] iron-sulfur protein 4, mitochondrial OS=Rattus norvegicus	Ndufs4
P52504	0.808	0.461	0.570545	0.01	0.4		Ppp1ca	NADH dehydrogenase [ubiquinone] iron-sulfur protein 6, mitochondrial OS=Rattus norvegicus	Ndufs6
Q5FVM4	1.105	0.752	0.680543	0.031	0.92		Grm5	Non-POU domain-containing octamer-binding protein OS=Rattus norvegicus	Nono
A0JPJ7	1.045	0.596	0.570335	0.008	0.81		Gsk3b	Obg-like ATPase 1 OS=Rattus norvegicus	Ola1
P07633	0.469	0.687	1.46482	0.038	0.93		Grm5	Propionyl-CoA carboxylase beta chain, mitochondrial OS=Rattus norvegicus	Pccb
P25113	0.432	0.579	1.34028	0.022	0.42		Map2k1	Phosphoglycerate mutase 1 OS=Rattus norvegicus	Pgam1
P63100	1.881	3.341	1.77618	0.044	0.78		Gsk3b	Calcineurin subunit B type 1 OS=Rattus norvegicus	Ppp3r1
P35704	1.388	0.91	0.65562	0.04	0.16		Stx1a	Peroxiredoxin-2 OS=Rattus norvegicus	Prdx2
P09456	1.445	1.17	0.809689	0.016	0.56	X	Gsk3b	cAMP-dependent protein kinase type I-alpha regulatory subunit OS=Rattus norvegicus	Prkar1a
P05696	3.907	1.643	0.420527	0.022	0		Map2k1	Protein kinase C alpha type OS=Rattus norvegicus	Prkca
P63319	2.062	1.261	0.611542	0.045	0	X	Syngap	Protein kinase C gamma type OS=Rattus norvegicus	Prkcg
F1LMZ8	0.55	1.101	2.00182	0.01	0.82		Gsk3b	26S proteasome non-ATPase regulatory subunit 11 OS=Rattus norvegicus	Psmd11
B0BN93	2.036	0.981	0.481827	0.003	0		Stx1a	26S proteasome non-ATPase regulatory subunit 13 OS=Rattus norvegicus	Psmd13
Q5U316	0.84	1.034	1.23095	0.007	0.79		Gsk3b	Ras-related protein Rab-35 OS=Rattus norvegicus	Rab35
Q62639	1.033	0.89	0.861568	0.048	0.18		Stx1a	GTP-binding protein Rheb OS=Rattus norvegicus	Rheb
Q63507	0.855	0.484	0.566082	0.026	0		Syngap	60S ribosomal protein L14 OS=Rattus norvegicus	Rpl14
P62718	0.847	0.519	0.612751	0.021	0.01		Syngap	60S ribosomal protein L18a OS=Rattus norvegicus	Rpl18a
P62752	0.645	0.388	0.60155	0.045	0.33		Syngap	60S ribosomal protein L23a OS=Rattus norvegicus	Rpl23a
P12749	1.222	0.969	0.792962	0.004	0.55		Ppp1ca	60S ribosomal protein L26 OS=Rattus norvegicus	Rpl26
P62912	0.958	0.653	0.681628	0.032	0.64		Ppp1ca	60S ribosomal protein L32 OS=Rattus norvegicus	Rpl32
P19945	0.879	0.52	0.591581	0.037	0		Syngap	60S acidic ribosomal protein P0 OS=Rattus norvegicus	Rplp0
P07153	0.565	0.816	1.44425	0.002	0.85		Gsk3b	Dolichyl-diphosphooligosaccharide--protein glycosyltransferase subunit 1 OS=Rattus norvegicus	Rpn1
P62853	0.474	0.341	0.719409	0.038	0.38		Syngap	40S ribosomal protein S25 OS=Rattus norvegicus	Rps25
P62243	0.927	1.411	1.52211	0.009	0.55		Gsk3b	40S ribosomal protein S8 OS=Rattus norvegicus	Rps8
P29314	0.505	0.426	0.843564	0.009	0.09		Syngap	40S ribosomal protein S9 OS=Rattus norvegicus	Rps9
Q9JK11	1.027	1.266	1.23272	0.026	0.85		Gsk3b	Reticulon-4 OS=Rattus norvegicus	Rtn4
B0LPN4	1.435	0.848	0.590941	0.001	0.65		Gsk3b	Ryanodine receptor 2 OS=Rattus norvegicus	Ryr2
Q9ES21	0.711	0.382	0.537271	0.015	0		Stx1a	Phosphatidylinositide phosphatase SAC1 OS=Rattus norvegicus	Sacm1l
Q6P799	0.562	0.377	0.670819	0.01	0		Map2k1	Serine--tRNA ligase, cytoplasmic OS=Rattus norvegicus	Sars
Q6AY84	0.599	0.425	0.709516	0.014	0.73		Gsk3b	Secernin-1 OS=Rattus norvegicus	Scrn1
Q9WTR7	0.246	0.081	0.329268	0.023	0		Ppp1ca	Signal peptidase complex catalytic subunit SEC11C OS=Rattus norvegicus	Sec11c
Q6AXS5-2	0.741	0.606	0.817814	0.032	0.9		Grm5	Isoform 2 of Plasminogen activator inhibitor 1 RNA-binding protein OS=Rattus norvegicus	Serbp1
O70593	0.702	1.406	2.00285	0.047	0.46		Gsk3b	Small glutamine-rich tetratricopeptide repeat-containing protein alpha OS=Rattus norvegicus	Sgta
Q6PEC4	0.605	0.861	1.42314	0.038	0.15		Map2k1	S-phase kinase-associated protein 1 OS=Rattus norvegicus	Skp1
P53987	0.544	0.499	0.917279	0.015	0.77		Gsk3b	Monocarboxylate transporter 1 OS=Rattus norvegicus	Slc16a1
O54701-2	1.3	1.785	1.37308	0.019	0.09		Gsk3b	Isoform 2 of Sodium/potassium/calcium exchanger 2 OS=Rattus norvegicus	Slc24a2
Q05962	0.792	0.417	0.526515	0.033	0.56		Ppp1ca	ADP/ATP translocase 1 OS=Rattus norvegicus	Slc25a4
Q09073	0.895	1.123	1.25475	0.024	0.86		Gsk3b	ADP/ATP translocase 2 OS=Rattus norvegicus	Slc25a5
Q66X93	0.563	1.025	1.8206	0.019	0.53	X	Gsk3b	Staphylococcal nuclease domain-containing protein 1 OS=Rattus norvegicus	Snd1
P09951	1.661	2.328	1.40157	0.026	0.86		Gsk3b	Synapsin-1 OS=Rattus norvegicus	Syn1
P70566	1.052	0.662	0.629278	0.049	0		Syngap	Tropomodulin-2 OS=Rattus norvegicus	Tmod2
Q6P9T8	1.445	1.161	0.80346	0.009	0.49		Map2k1	Tubulin beta-4B chain OS=Rattus norvegicus	Tubb4b
P69897	0.362	1.166	3.22099	0.039	0.49		Map2k1	Tubulin beta-5 chain OS=Rattus norvegicus	Tubb5
Q68FY0	0.944	0.492	0.521186	0.025	0.44		Syngap	Cytochrome b-c1 complex subunit 1, mitochondrial OS=Rattus norvegicus	Uqcrc1
